# Molecular Species Determination of Cyathostomins from Horses in Ireland

**DOI:** 10.1101/2023.12.13.571572

**Authors:** Orla Byrne, Disha Gangotia, John Crowley, Annetta Zintl, Liam Kiser, Olivia Boxall, Daniel McSweeney, Fiona O’Neill, Stacey Dunne, Breanna Rose Lamb, Nicola Walshe, Grace Mulcahy

## Abstract

Cyathostomins are globally important equine parasites, responsible for both chronic and acute pathogenic effects. The occurrence of mixed infections with numerous cyathostomin species hinders our understanding of parasite epidemiology, host-parasite dynamics and species pathogenicity. There have been few studies of cyathostomin species occurring in horses in Ireland, where temperate climatic conditions with year-round rainfall provide suitable conditions for infection of grazing animals with bursate nematodes. Here, we amplified and sequenced the ITS-2 region of adult worms harvested at post-mortem from 11 adult horses between August 2018 and June 2020, and recorded species prevalence and abundance of worms recovered from the caecum, right ventral colon and left dorsal colon, using both BLAST and IDTAXA for taxonomic attribution. Phylogenetic relationships and community composition were also recorded and compared with other relevant studies, including a global meta-analysis. Overall, our results agree with previous studies that there does not seem to be a major difference in cyathostomin species occurrence in equids in different geographical regions. We confirmed the results of other workers in relation to the difficulties in discriminating between *Cylicostephanus calicatus* and *Coronocyclus coronatus* on the basis of ITS-2 sequences.
