## Supplemental_file for "Molecular Species Determination of Cyathostomins from Horses in Ireland"

### Sheet: Sheet1
Supplementary File - Aligned sequences (forward and reverse), BLAST parameters and IDTAXA-inferred taxonomy from samples in the study
Group ID	Sample Number	Horse	Section	GenBank Accession no.	Seq ID	Closest BLAST Accession no.	Closest BLAST Species	E-Value	%Identity	Superkingdom	Kingdom	Phylum	Class	Order	Family	Genus	Species	Forward/Reverse aligned s Sequence
GM1	1	11	C3	OR941129.1	FGV956	JQ906418.1	Cylicocyclus insigne	2e-132	1	Eukaryota	Metazoa	Nematoda	Chromadorea	Strongylida	Strongylidae	Cylicocyclus	Cylicocyclus_insigne	ATGGCGCTTGCATTCATTTGCAATCCCCATTCTAGAAAAGAAGCATATTGCAACATGTATGTTAGTTGTGCTTTAAGAACAGAAGTGAACGCGTTGTTACTGCTGAAACATTTAATGCCTGTTAACGTTTCAGTGGAGGCCTGATGACATCGCTTCGTTATCTGATTTGGCTATGGCTAACTACACAGAATGACATATATTCGTTGTCACTGTTGACTTGTTTACCGCCTACTAACATTTCAGCAGTGCCTGTATGACAACG
GM2	2	11	C3	OR941130.1	FGV954	AF447756.1	Cylicocyclus insigne	5e-153	0.9967	Eukaryota	Metazoa	Nematoda	Chromadorea	Strongylida	Strongylidae	Cylicocyclus	Cylicocyclus_insigne	CCTGTTACATTGTTTGTCGAATGGCGCTTGCATTCGTTTGCAATCCCCATTCTAGAAAAGAAGCATATTGCAACATGTATGTTAGTTGTGCCTTAAGAACAGAAGTGAACGCGTTGTTACTGCTGAAACATTTAATGCCTGTTAACGTTTCAGTGGAGGCCTGATGACATCGCTTCGTTATCTGATTTGGCTATGGCTAACTACACAGAATGACATATATTCGTTGTCACTGTTGACTTGTTTACCGCCTACTAACATTTCAGCAGTGCCTGTATGACAACGTTCTATATTGTCATTTGCAATGCAACCTGAGCTCA
GM3	3	11	C3	OR941131.1	FGV958	KM085357.1	Cylicostephanus goldi	2e-141	1	Eukaryota	Metazoa	Nematoda	Chromadorea	Strongylida	Strongylidae	Cylicostephanus	Cylicostephanus_goldi	ATGGCGCTTGCATTCATTTGCAATCCCCATTCTAGAAAAGAAGCATATTGCAACATGTATGTTGGCTATGCCTTAACAGAAGTGAGTGCGTTGTTACTGCTGGTTCGTTTAATGCCTGTTAACGTTCCAGTAGGGCCTGATGACAGCGCTTCGTTATCTGATTTGGCTATAGCTAATTACACAGAATGACATATATTCGTTGTCACTGCTGACTTGTTTACCGCCTACTAACACTTCAGCAGTGCCTGTATGACAACGTTCTATATTGTCATTTGCAATGCAACCTGAGCTCA
GM4	4	11	C3	OR941132.1	FGV960	AF447756.1	Cylicocyclus insigne	4e-150	1	Eukaryota	Metazoa	Nematoda	Chromadorea	Strongylida	Strongylidae	Cylicocyclus	Cylicocyclus_insigne	ATTGTTTGTCGAATGGCGCTTGCATTCATTTGCAATCCCCATTCTAGAAAAGAAGCATATTGCAACATGTATGTTAGTTGTGCCTTAAGAACAGAAGTGAACGCGTTGTTACTGCTGAAACATTTAATGCCTGTTAACGTTTCAGTGGAGGCCTGATGACATCGCTTCGTTATCTGATTTGGCTATGGCTAACTACACAGAATGACATATATTCGTTGTCACTGTTGACTTGTTTACCGCCTACTAACATTTCAGCAGTGCCTGTATGACAACGTTCTATATTGTCATTTGCAATGCAACCTGAGCTCA
GM5	5	11	C3	OR941133.1	FGV962	AF447756.1	Cylicocyclus insigne	2e-149	1	Eukaryota	Metazoa	Nematoda	Chromadorea	Strongylida	Strongylidae	Cylicocyclus	Cylicocyclus_insigne	TTGTTTGTCGAATGGCGCTTGCATTCATTTGCAATCCCCATTCTAGAAAAGAAGCATATTGCAACATGTATGTTAGTTGTGCCTTAAGAACAGAAGTGAACGCGTTGTTACTGCTGAAACATTTAATGCCTGTTAACGTTTCAGTGGAGGCCTGATGACATCGCTTCGTTATCTGATTTGGCTATGGCTAACTACACAGAATGACATATATTCGTTGTCACTGTTGACTTGTTTACCGCCTACTAACATTTCAGCAGTGCCTGTATGACAACGTTCTATATTGTCATTTGCAATGCAACCTGAGCTCAGGCGTGACTA
GM6	6	11	C1	OR941134.1	FGV964	KY747448.2	Coronocyclus coronatus	3e-110	1	Eukaryota	Metazoa	Nematoda	Chromadorea	Strongylida	Strongylidae	Coronocyclus	Coronocyclus_coronatus	ATGGCGCTTGCATTCATTTGCAATCCCCATTCTAGAAAAGAAGCATATTGCAACATGTATGTTGGCTATATCTTTGGCTATGGCTAACTACACAGAATGACATATAATCGTTGTCACTGTTGACTTGTTTACCGCCTACTAACATTTCAGCAGTGCCTGTATGACAACGTTCTATATTGTCATTTGCAATGCAACCTGAGCTCA
GM7	7	11	C1	OR941135.1	FGV966	KY747448.2	Coronocyclus coronatus	3e-110	0.9956	Eukaryota	Metazoa	Nematoda	Chromadorea	Strongylida	Strongylidae	Coronocyclus	Coronocyclus_coronatus	ATGGCGCTTGCATTCATTTGCAATCCCCATTCTAGAAAAGAAGCATATTGCAACATGTATGTTGGCTATATCTTTGGCTATGGCTAACTACACAGAATGACATATAATCGTTGTCACTGTTGACTTGTTTACCGCCTACTAACATTTCAGCAGTGCCTGTATGACAACGTTCTATATTGTCATTTGCAATGCAACCTGAGCTCAGGCGTGACTACCCGCTTAACT
GM8	8	11	C1	OR941136.1	FGV968	JQ906419.1	Cylicocyclus insigne	4e-140	0.9929	Eukaryota	Metazoa	Nematoda	Chromadorea	Strongylida	Strongylidae	Cylicocyclus	Cylicocyclus_insigne	ATGGCGCTTGCATTCATTTGCAATCCCCATTCTAGAAAAGAAGCATATTGCAACATGTATGTTAGTTGTGCCTTAAGAACAGAAGTGAACGCGTTGTTACTGCTGAAACGTTTAATGCCTGTTAACGTTTCAGTGGAGGCCTGATGACATCGCTTCGTTATCTGATTTGGCTATGGCTAACTACACAGAATGACATATATTCGTTGTCACTGTTGACTTGTTTACCGCCTACTAACATTTCAGCAGTGCCTGTATGACAACGATCCATATTGTCATTTGCAATGCAACCTGAGCTCAGGCGTGACTA
GM12	9	11	C1	OR941137.1	FGV970	KY747448.2	Coronocyclus coronatus	2e-106	1	Eukaryota	Metazoa	Nematoda	Chromadorea	Strongylida	Strongylidae	Coronocyclus	Coronocyclus_coronatus	TTGTTTGTCGAATGGCGCTTGCATTCATTTGCAATCCCCATTCTAGAAAAGAAGCATATTGCAACATGTATGTTGGCTATATCTTTGGCTATGGCTAACTACACAGAATGACATATAATCGTTGTCACTGTTGACTTGTTTACCGCCTACTAACATTTCAGCAGTGCCTGTATGACAACGTTCTATATTGTCATTTGCAATGCAACCTGAGCTCA
GM13	10	11	C1	OR941138.1	FGV972	KY747448.2	Coronocyclus coronatus	1e-114	1	Eukaryota	Metazoa	Nematoda	Chromadorea	Strongylida	Strongylidae	Coronocyclus	Coronocyclus_coronatus	TTGTTTGTCGAATGGCGCTTGCATTCATTTGCAATCCCCATTCTAGAAAAGAAGCATATTGCAACATGTATGTTGGCTATATCTTTGGCTATGGCTAACTACACAGAATGACATATAATCGTTGTCACTGTTGACTTGTTTACCGCCTACTAACATTTCAGCAGTGCCTGTATGACAACGTTCTATATTGTCATTTGCAATGCAACCTGAGCTCAGGCGTGACTACCCGC
GM14	11	11	Caecum	OR941139.1	FGV974	KY747448.2	Coronocyclus coronatus	3e-100	1	Eukaryota	Metazoa	Nematoda	Chromadorea	Strongylida	Strongylidae	Coronocyclus	Coronocyclus_coronatus	ATGGCGCTTGCATTCATTTGCAATCCCCATTCTAGAAAAGAAGCATATTGCAACATGTATGTTGGCTATATCTTTGGCTATGGCTAACTACACAGAATGACATATAATCGTTGTCACTGTTGACTTGTTTACCGCCTACTAACATTTCAGCAGTGCCTGTATGACAACGTTCTATATTGTCATTTGCAATGCAACCTGAGCTCA
GM15	12	11	Caecum	OR941140.1	FGV976	KY747448.2	Coronocyclus coronatus	3e-42	0.9875	Eukaryota	Metazoa	Nematoda	Chromadorea	Strongylida	Strongylidae	Coronocyclus	Coronocyclus_coronatus	CTATATCTTTGGCTATGGCTAACTACACAGAATGACATATAATCGTTGTCACTGTTGACTTGTTTACCGCCTACTAACATTTCACCAGTGCCTGTATGACAA
GM16	13	11	Caecum	OR941141.1	FGV978	KY747448.2	Coronocyclus coronatus	3e-100	1	Eukaryota	Metazoa	Nematoda	Chromadorea	Strongylida	Strongylidae	Coronocyclus	Coronocyclus_coronatus	ATGGCGCTTGCATTCATTTGCAATCCCCATTCTAGAAAAGAAGCATATTGCAACATGTATGTTGGCTATATCTTTGGCTATGGCTAACTACACAGAATGACATATAATCGTTGTCACTGTTGACTTGTTTACCGCCTACTAACATTTCAGCAGTGCCTGTATGACAACGTTCTATATTGTCATTTGCAATGCAACCTGAGCTCA
GM17	14	11	Caecum	OR941142.1	FGV980	KY747448.2	Coronocyclus coronatus	3e-100	1	Eukaryota	Metazoa	Nematoda	Chromadorea	Strongylida	Strongylidae	Coronocyclus	Coronocyclus_coronatus	ATGGCGCTTGCATTCATTTGCAATCCCCATTCTAGAAAAGAAGCATATTGCAACATGTATGTTGGCTATATCTTTGGCTATGGCTAACTACACAGAATGACATATAATCGTTGTCACTGTTGACTTGTTTACCGCCTACTAACATTTCAGCAGTGCCTGTATGACAACGTTCTATATTGTCATTTGCAATGCAACCTGAGCTCA
GM18	15	11	Caecum	OR941143.1	FGV982	KY747448.2	Coronocyclus coronatus	2e-106	1	Eukaryota	Metazoa	Nematoda	Chromadorea	Strongylida	Strongylidae	Coronocyclus	Coronocyclus_coronatus	TTGTTTGTCGAATGGCGCTTGCATTCATTTGCAATCCCCATTCTAGAAAAGAAGCATATTGCAACATGTATGTTGGCTATATCTTTGGCTATGGCTAACTACACAGAATGACATATAATCGTTGTCACTGTTGACTTGTTTACCGCCTACTAACATTTCAGCAGTGCCTGTATGACAACGTTCTATATTGTCATTTGCAATGCAACCTGAGCTCA
GM19	16	12	C1	OR941144.1	FGV984	MW208845.1	Cylicocyclus nassatus	7e-163	1	Eukaryota	Metazoa	Nematoda	Chromadorea	Strongylida	Strongylidae	Cylicocyclus	Cylicocyclus_nassatus	TTGTTTGTCGAATGGCGCTTGCATTCATTTGCGATCCCCATTCTAGAAAAGAAGCATATTGCAACATGTATGTTAGCCATGCCTTAAAAACAGAAGTGAATGCGCTGTTACCGCTAGATCGTTTAATGCCTGTTAACGATTTAGTGGGGCCTGATGACAGCGCTTCGTTATCTGATTTGGCTATGGCTAACTACACAGAATGACATATATTCGTTGTCACTGTTGACGTGTTTACCGCCTATTAACATTTCAGCAGTGCCTGTATGACAACGTTCTATATTGTCATTTGCAATGCAACCTGAGCTCAGGCGTGACTA
GM20	17	12	C1	OR941145.1	FGV986	MW208845.1	Cylicocyclus nassatus	2e-163	1	Eukaryota	Metazoa	Nematoda	Chromadorea	Strongylida	Strongylidae	Cylicocyclus	Cylicocyclus_nassatus	ATTGTTTGTCGAATGGCGCTTGCATTCATTTGCGATCCCCATTCTAGAAAAGAAGCATATTGCAACATGTATGTTAGCCATGCCTTAAAAACAGAAGTGAATGCGCTGTTACCGCTAGATCGTTTAATGCCTGTTAACGATTTAGTGGGGCCTGATGACAGCGCTTCGTTATCTGATTTGGCTATGGCTAACTACACAGAATGACATATATTCGTTGTCACTGTTGACGTGTTTACCGCCTATTAACATTTCAGCAGTGCCTGTATGACAACGTTCTATATTGTCATTTGCAATGCAACCTGAGCTCAGGCGTGACTA
GM21	18	12	C1	OR941146.1	FGV988	MW208845.1	Cylicocyclus nassatus	4e-165	0.991	Eukaryota	Metazoa	Nematoda	Chromadorea	Strongylida	Strongylidae	Cylicocyclus	Cylicocyclus_nassatus	ATTGTTTGTCGAATGGCGCTTGCATTCATTTGCGATCCCCATTCTAGAAAAGAAGCATATTGCAACATGTATGTTAGCCATGCCTTAAAAACAGAAGTGAATGCGCTGTTACCGCTAGATCGTTTAATGCCTGTTAACGATTTAGTGGGGCCTGATGACAGCGCTTCGTTATCTGATTTGGCTATGGCTAACTACACAGAATGACATATATTCGTTGTCACTGTTGACGTGTTTACCGCCTATTAACATTTCAGCAGTGCCTGTATGACAACGTTCTATATTGTCATTTGCAATGCAACCTGAGCTCAGGCGTGACTA
GM22	20	12	C1	OR941147.1	FGV993	MW208845.1	Cylicocyclus nassatus	4e-170	1	Eukaryota	Metazoa	Nematoda	Chromadorea	Strongylida	Strongylidae	Cylicocyclus	Cylicocyclus_nassatus	GTGGCCTGTTACATTGTTTGTCGAATGGCGCTTGCATTCATTTGCGATCCCCATTCTAGAAAAGAAGCATATTGCAACATGTATGTTAGCCATGCCTTAAAAACAGAAGTGAATGCGCTGTTACCGCTAGATCGTTTAATGCCTGTTAACGATTTAGTGGGGCCTGATGACAGCGCTTCGTTATCTGATTTGGCTATGGCTAACTACACAGAATGACATATATTCGTTGTCACTGTTGACGTGTTTACCGCCTATTAACATTTCAGCAGTGCCTGTATGACAACGTTCTATATTGTCATTTGCAATGCAACCTGAGCTCAGGCGTGACTA
GM23	21	12	C3	OR941148.1	FGV995	KP693432.1	Cylicocylus leptostomum	3e-147	0.9966	Eukaryota	Metazoa	Nematoda	Chromadorea	Strongylida	Strongylidae	Cylicocyclus	Cylicocyclus_leptostomus	ATTGTTTGTCGAATGGCGCTTGCATTCATTTGCAATCCCCATTCTAGAAAAGAAGCATATTGCAACATGTATGTTAGCTGCCTTAAGAACAGAAGGGAATGCGTTGTTACTGCTAGATTGTTTAATGCCTGTTAACGATCTAGTGGGGCCTGATGACAGCGCTTCCTTATCTGATTTGGCTATTGCTAACTACACAGAATGACATATATTCGTTGTCACTGTTGACGTGTTTACCGCCTATTAACATTTCAGCAGTGCCTGTATGACAACGTTCTATATTGTCATTTGCAATGCAACCTGAGCTCAGGCGTGACTA
GM24	22	12	C3	OR941149.1	FGV997	MW208845.1	Cylicocyclus nassatus	2e-163	1	Eukaryota	Metazoa	Nematoda	Chromadorea	Strongylida	Strongylidae	Cylicocyclus	Cylicocyclus_nassatus	ATTGTTTGTCGAATGGCGCTTGCATTCATTTGCGATCCCCATTCTAGAAAAGAAGCATATTGCAACATGTATGTTAGCCATGCCTTAAAAACAGAAGTGAATGCGCTGTTACCGCTAGATCGTTTAATGCCTGTTAACGATTTAGTGGGGCCTGATGACAGCGCTTCGTTATCTGATTTGGCTATGGCTAACTACACAGAATGACATATATTCGTTGTCACTGTTGACGTGTTTACCGCCTATTAACATTTCAGCAGTGCCTGTATGACAACGTTCTATATTGTCATTTGCAATGCAACCTGAGCTCAGGCGTGACTA
GM25	23	12	C3	OR941150.1	FGV999	MW208845.1	Cylicocyclus nassatus	9e-162	1	Eukaryota	Metazoa	Nematoda	Chromadorea	Strongylida	Strongylidae	Cylicocyclus	Cylicocyclus_nassatus	ATTGTTTGTCGAATGGCGCTTGCATTCATTTGCGATCCCCATTCTAGAAAAGAAGCATATTGCAACATGTATGTTAGCCATGCCTTAAAAACAGAAGTGAATGCGCTGTTACCGCTAGATCGTTTAATGCCTGTTAACGATTTAGTGGGGCCTGATGACAGCGCTTCGTTATCTGATTTGGCTATGGCTAACTACACAGAATGACATATATTCGTTGTCACTGTTGACGTGTTTACCGCCTATTAACATTTCAGCAGTGCCTGTATGACAACGTTCTATATTGTCATTTGCAATGCAACCTGAGCTCAGGCGTGA
GM26	24	12	C3	OR941151.1	FGW001	MW208851.1	Cylicocyclus nassatus	4e-170	1	Eukaryota	Metazoa	Nematoda	Chromadorea	Strongylida	Strongylidae	Cylicocyclus	Cylicocyclus_nassatus	GTGGCCTGTTACATTGTTTGTCGAATGGCGCTTGCATTCATTTGCGATCCCCATTCTAGAAAAGAAGCACATTGCAACATGTATGTTAGCCATGCCTTAAAAACAGAAGTGAATGCGCTGTTACCGCTAGATCGTTTAATGCCTGTTAACGATTTAGTGGGGCCTGATGACAGCGCTTCGTTATCTGATTTGGCTATGGCTAACTACACAGAATGACATATATTCGTTGTCACTGTTGACGTGTTTACCGCCTATTAACATTTCAGCAGTGCTTGTATGACAACGTTCTATATTGTCATTTGCAATGCAACCTGAGCTCAGGCGTGACTA
GM27	25	12	C3	OR941152.1	FGW003	MW208845.1	Cylicocyclus nassatus	2e-163	1	Eukaryota	Metazoa	Nematoda	Chromadorea	Strongylida	Strongylidae	Cylicocyclus	Cylicocyclus_nassatus	ATTGTTTGTCGAATGGCGCTTGCATTCATTTGCGATCCCCATTCTAGAAAAGAAGCATATTGCAACATGTATGTTAGCCATGCCTTAAAAACAGAAGTGAATGCGCTGTTACCGCTAGATCGTTTAATGCCTGTTAACGATTTAGTGGGGCCTGATGACAGCGCTTCGTTATCTGATTTGGCTATGGCTAACTACACAGAATGACATATATTCGTTGTCACTGTTGACGTGTTTACCGCCTATTAACATTTCAGCAGTGCCTGTATGACAACGTTCTATATTGTCATTTGCAATGCAACCTGAGCTCAGGCGTGACTA
GM28	26	12	Caecum	OR941153.1	FGW005	MW208845.1	Cylicocyclus nassatus	9e-157	1	Eukaryota	Metazoa	Nematoda	Chromadorea	Strongylida	Strongylidae	Cylicocyclus	Cylicocyclus_nassatus	ATGGCGCTTGCATTCATTTGCGATCCCCATTCTAGAAAAGAAGCATATTGCAACATGTATGTTAGCCATGCCTTAAAAACAGAAGTGAATGCGCTGTTACCGCTAGATCGTTTAATGCCTGTTAACGATTTAGTGGGGCCTGATGACAGCGCTTCGTTATCTGATTTGGCTATGGCTAACTACACAGAATGACATATATTCGTTGTCACTGTTGACGTGTTTACCGCCTATTAACATTTCAGCAGTGCCTGTATGACAACGTTCTATATTGTCATTTGCAATGCAACCTGAGCTCAGGCGTGACTA
GM29	27	12	Caecum	OR941154.1	FGW007	MH483943.1	Cylicostephanus longibursatus	7e-168	1	Eukaryota	Metazoa	Nematoda	Chromadorea	Strongylida	Strongylidae	Cylicostephanus	Cylicostephanus_longibursatus	GTGGCCTGTTACATTGTTTGTCGAATGGCGCTCGCATTCATTTGCAATCCCCATTCTAGAGAAGAAGCATATTGCAACATGTATGTTGGCTATGCCTGAAGAACAGAAGTGAATGCGTTGTTACTGCTAAATCGTTTAATGCCTGTTAACGTTCCAGCAGGGCCTGATGACAGCGCTTCGTTATCTGATTTGGCTATAGCTAATTACACAGAATGACATATATTCGTTGTCACTGTTGACTTGTTTACCGCCTACTAACATTTCAGCAGTGCCTGTATGACAACGTTCTATAATGTCATTTGCAATGCAACCTGAGCTCAGGCGTG
GM30	28	12	Caecum	OR941155.1	FGW009	MH483943.1	Cylicostephanus longibursatus	3e-146	1	Eukaryota	Metazoa	Nematoda	Chromadorea	Strongylida	Strongylidae	Cylicostephanus	Cylicostephanus_longibursatus	GCATTCATTTGCAATCCCCATTCTAGAAAAGAAGCATATTGCAACATGTATGTTGGCTATGCCTGAGGAACAGAAGTGAATGCGTTGTTACTGCTGGATCGTTTAATGCCTGTTAACGTTCCAGCAGGGCCTGATGACAGCGCTTCGTTATCTGATTTGGCTATAGCTAATTACACAGAATGACATATATTCGTTGTCACTGTTGACTTGTTTACCGCCTACTAACATTTCAGCAGTGCCTGTGTGACAACGTTCTATAATGTCATTTGCAATGCAACCTGAGCTCA
GM31	30	12	Caecum	OR941156.1	FGW013	KY747448.2	Coronocyclus coronatus	1e-15	98.11									ATGACAAAGTTCTATATTGTCATTTGCAATGCAACCTGAGCTCAGGCGTGACT
GM32	31	4	C1	OR941157.1	FGW015	MW208850	Cylicocyclus nassatus	1e-163	1	Eukaryota	Metazoa	Nematoda	Chromadorea	Strongylida	Strongylidae	Cylicocyclus	Cylicocyclus_nassatus	ATTGTTTGTCGAATGGCGCTTGCATTCATTTGCGATCCCCATTCTAGAAAAGAAGCATATTGCAACATGTATGTTAGCCATGCCTTAAAAACAGAAGTGAATGCGCTGTTACCGCTAGATCGTTTAATGCCTGTTAACGATTTAGTGGGGCCTGATGACAGCGCTTCGTTATCTGATTTGGCTATGGCTAACTACACAGAATGACATATATTCGTTGTCACTGTTGACGTGTTTACCGCCTATTAACATTTCAGCAGTGCTTGTATGACAACGTTCTATATTGTCATTTGCAATGCAACCTGAGCTCAGGCGTGACTA
GM33	33	4	C1	OR941158.1	FGW019	MW367020.1	Cylicostephanus calicatus	1e-109	0.9956	Eukaryota	Metazoa	Nematoda	Chromadorea	Strongylida	Strongylidae	Coronocyclus	unclassified_Coronocyclus	TTGTTTGTCGAATGGCGCTTGCATTCATTTGCAATCCCCATTCTAGAAAAGAAGCATATTAGCAACATGTATGTTGGCTATATCTGATTTGGCTATGGCTAACTACACAGAATGACATATAATCGTTGTCACTGTTGACTTGTTTACCGCCTACTAACATTTCAGCAGTGCCTGTATGACAACGTTCTATATTGTCATTTGCAATGCAACCTGAGCTCAGGCGTG
GM34	34	4	C1	OR941159.1	FGW021	MW208845	Cylicocyclus nassatus	2e-164	0.9969	Eukaryota	Metazoa	Nematoda	Chromadorea	Strongylida	Strongylidae	Cylicocyclus	Cylicocyclus_nassatus	GTTACATTGTTTGTCGAATGGCGCTTGCATTCATTTGCGATCCCCATTCTAGAAAAGAAGCATATTGCAACATGTATGTTAGCCATGCCTTAAAAACAGAAGTGAATGCGCTGTTACCGCTAGATCGTTTAATGCCTGTTAACGATTTAGTGGGGCCTGATGACAGCGCTTCGTTTTCTGATTTGGCTATGGCTAACTACACAGAATGACATATATTCGTTGTCACTGTTGACGTGTTTACCGCCTATTAACATTTCAGCAGTGCCTGTATGACAACGTTCTATATTGTCATTTGCAATGCAACCTGAGCTCAGGCGTGACTA
GM35	36	4	C3	OR941160.1	FGW025	KY747448.2	Coronocyclus coronatus	3e-42	0.981									ATATCTTTGGCTATGGCTAACTACACATAATGACATATAATCGTTGTCACTGTTGACTTGTTTACCGCCTACTAACATTTCACCAGTGCCTGTATGACAACGTTC
GM36	40	4	C3	OR941161.1	FGW033	KY747448.2	Coronocyclus coronatus	2e-75	1	Eukaryota	Metazoa	Nematoda	Chromadorea	Strongylida	Strongylidae	Coronocyclus	Coronocyclus_coronatus	TTGTCGAATGGCGCTTGCATTCATTTGCAATCCCCATTCTAGAAAAGAAGCATATTGCAACATGTATGTTGGCTATATCTTTGGCTATGGCTAACTACACAGAATGACATATAATCGTTGTCACTGTTGACTTGTTTACCGCCTACTAACATTTCAGCA
GM37	41	4	Caecum	OR941162.1	FGW035	KY747448.2	Coronocyclus coronatus	3e-58	99.24%%	Eukaryota	Metazoa	Nematoda	Chromadorea	Strongylida	Strongylidae	Coronocyclus	Coronocyclus_coronatus	TCGAATGGCGCTTGCATTCATTTGCAATCCCCATTCTAGAAAAGAAGCATATTGCAACATGTATGTTGGCTATATCTTTGGCTATGGCTAACTACGCAGAATGACATATAATCGTTGTCACTGTTGACTTG
GM38	42	4	Caecum	OR941163.1	FGW037	KY747448.2	Coronocyclus coronatus	1e-56	0.9779	Eukaryota	Metazoa	Nematoda	Chromadorea	Strongylida	Strongylidae	Coronocyclus	Coronocyclus_coronatus	ATGTGATGTTGGCTATATCTTTGGCTATGGCTAACTACACAGAATGACGATATAATCGTTGTCACTGTTGACTTGTTTACCGCCTACTAACATTTCAGCAGTGCCTGTATGACAACGTTCTATATTGTCAATTTGC
GM39	43	4	Caecum	OR941164.1	FGW039	MF489229.1	Cylicocyclus ashworthi	3e-53	0.9919	Eukaryota	Metazoa	Nematoda	Chromadorea	Strongylida	Strongylidae	Cylicocyclus	Cylicocyclus_ashworthi	ATTGTTTGTCGAATGGCGCTTGCATTCATTTGCAATCCCCAGTTCTAGAAAAGAAGCATATTGCAACATGTATGTTAGCTGCCTTAAGAGAAGTGAATGCGTTGTTACTGCTAGATCGTTTAA
GM40	44	4	Caecum	OR941165.1	FGW041	KY747448.2	Coronocyclus coronatus	6e-107	1	Eukaryota	Metazoa	Nematoda	Chromadorea	Strongylida	Strongylidae	Coronocyclus	Coronocyclus_coronatus	ATTGTTTGTCGAATGGCGCTTGCATTCATTTGCAATCCCCATTCTAGAAAAGAAGCATATTGCAACATGTATGTTGGCTATATCTTTGGCTATGGCTAACTACACAGAATGACATATAATCGTTGTCACTGTTGACTTGTTTACCGCCTACTAACATTTCAGCAGTGCCTGTATGACAACGTTCTATATTGTCATTTGCAATGCAACCTGAGCTCA
GM41	46	2	C3	OR941166.1	FK1020	KM085357.1	Cylicostephanus goldi	5e-124	0.9921	Eukaryota	Metazoa	Nematoda	Chromadorea	Strongylida	Strongylidae	Cylicostephanus	Cylicostephanus_goldi	TCCCCATTCTAGAAAAGAAGCATATTGCAACATGTATGTTGGCTATGCCTTAACAGAAGTGAGTGCGTTGTTACTGCTGGTTCGTTTAATGCCTGTTAACGTTCCAGTAGGGCCTGATGACAGCGCTTCGTTATCTGATTTGGCTATAGCTAATTACACAGAATGACATATATTCGTTGTCACTGCTGACTTGTTTACCGCCTACTAACACTTCAGCAGTGCCTGTATGACAACGTTTCTATATTGTCAATTGC
GM42	48	2	C3	OR941167.1	FK1024	KM085357.1	Cylicostephanus goldi	3e-131	0.9925	Eukaryota	Metazoa	Nematoda	Chromadorea	Strongylida	Strongylidae	Cylicostephanus	Cylicostephanus_goldi	TTCATTT-GCAATCCCCATTCTAGAAAAGAAGCATATTGCAACATGTATGTTGGCTATGCCTTAACAGAAGTGAGTGCGTTGTTACTGCTGGTTCGTTTAATGCCTGTTAACGTTCCAGTAGGGCCTGATGACAGCGCTTCGTTATCTGATTTGGCTATAGCTAATTACACAGAATGACATATATTCGTTGTCACTGCTGACTTGTTTACCGCCTACTAACACTTCAGCAGTGCCTGTATGACAACGTTTCTATATTGTCCATTTGCA
GM43	49	2	C3	OR941168.1	FK1026	KM085357.1	Cylicostephanus goldi	3e-115	0.9916	Eukaryota	Metazoa	Nematoda	Chromadorea	Strongylida	Strongylidae	Cylicostephanus	Cylicostephanus_goldi	GAAAAGAAAGCATAATTGCAACATGTATGTTGGCTATGCCTTAACAGAAGTGAGTGCGTTGTTACTGCTGGTTCGTTTAATGCCTGTTAACGTTCCAGTAGGGCCTGATGACAGCGCTTCGTTATCTGATTTGGCTATAGCTAATTACACAGAATGACATATATTCGTTGTCACTGCTGACTTGTTTACCGCCTACTAACACTTCAGCAGTGCCTGTATGACAACG-TTCTATATTGTC
GM44	50	2	C3	OR941169.1	FK1028	KY747448.2	Coronocyclus coronatus	9e-136	0.9889									CTTGTTTACCGCCTACTAACACTTCAGCAGTGCCTGTATGACAACGTTCTATATTGTCATTTGCAATGCAACCTGAGCTCAGGCGTGACT
GM45	58	2	C1	N/A	FGW049	MT193653.1	Cyathostomum catinatum	3e-148	0.9966	Eukaryota	Metazoa	Nematoda	Chromadorea	Strongylida	Strongylidae	Cyathostomum	Cyathostomum_catinatum	ATTGTCTGTCGAATGGCGCTTGCATTCATTTGCAATCCCCATTCTAGAAAAGAAGCATATTGCAACATGTATGTTGGCTATGCCTTAACAGAAGTGAATGCGTTGTTACTGCTGGTTCGTTTAATGCCTGTTAACGTTCCAGTAGGGCCTGATGACAGCGCTTGTTATCTGATTTGGCTATAGCTAATTACACAGAATGACATATATTCGTTGTCACTGTTGACTTGTTTACCGCCTACTAACATTTCAGCAGTGCCTGTATGACAACGTTCTATATTGTCATTTGCAATGCAACCTGAGCTCAGGCGTGACT
GM46	60	2	C1	OR941170.1	FGW053	KF850628.1	Cyathostomum pateratum	1e-82	1	Eukaryota	Metazoa	Nematoda	Chromadorea	Strongylida	Strongylidae	Cyathostomum	Cyathostomum_pateratum	GCTTGCATTCATTTGCAATCCCCATTCTAGAAAAGAAGCATATTGCAACATGTATGTTGGCTATGCCCTAACAGAAGTGGATGCGTTGTTACTGCTGGTTCGTTTAATGCCTGTTAACGTTCCAGTAGGGCCTGATGAC-AGCGCTTCGTTATCTGATTTGGCTATAGCTAAT
GM47	61	10	C1	OR941171.1	FKH990	MH483944.1	Cylicostephanus longibursatus	1e-150	0.9667									CTGTTACATTGTCTGTCGAATGGCGCTTGCATTCATTTGCAATCCCCATTCTAGAAAAGAAGCATATTGCAACATGTATGTTGGCTATGCCTTAACAGAAATGAATGCGTTGTTACTGCTGGTTCGTTTAATGCCTGTTAACGTTCCAGTAGGGCCTGATGACAGCGCTTGTTATCTGATTTGGCTATAGCTAATTACACAGAATGACATATATTCGTTGTCACTGTTGACTTGTTTACCGCCTACTAACATTTCAGCAGTGCCTGTATGACAACGTTCTATATTGTCATTTGCAATGCAACCTGAGCTCAGGCGTGACTACCCGC
GM48	62	10	C1	OR941172.1	FKH992	MT193653.1	Cyathostomum catinatum	9e-147	0.9867	Eukaryota	Metazoa	Nematoda	Chromadorea	Strongylida	Strongylidae	Cyathostomum	unclassified_Cyathostomum	TGTTA-ATTGTCTGTCG-ATGGCGCTTGCATTCATTTGCAATCCCCATTCTAGAAAAGAAGCATATTGCAACATGTATGTTGGCTATGCCTTAACAGAAGTGAATGCGTTGTTACTGCTGGTTCGTTTAATGCCTGTTAACGTTCCAGTAGGGCCTGATGACAGCGCTTCGTTATCTGATTTGGCTATAGCTAATTACACAGAAGGACATATATTCGTTGTCACTGTTGACTTGTTTACCGCCTACTAACATTTCACCAGTGCCTGTATGACAACGTTCTATATTGTCATTTGCAATGCAACCTGAGCTCAGGCGT
GM49	65	10	C1	OR941173.1	FKH998	MH483944.1	Cylicostephanus longibursatus	5e-150	0.9666									ATTGTCTGTCG-ATGGCGCTTGCATTCATTTGCAATCCCCATTCTAGAAAAGAAGCATATTGCAACATGTATGTTGGCTATGCCTTAACAGAAGTGAATGCGTTGTTACTGCTGGTTCGTTTAATGCCTGTTAACGTTCCAGTAGGGCCTGATGACAGCGCTTCGTTATCTGATTTGGCTATAGCTAATTACACAGAATGACATATATTCGTTGTCACTGTTGACTTGTTTACCGCCTACTAACATTTCAGCAATGCCTGTATGACAACGTTCTATATTGTCATTTGCAATGCAACCTGAGCTCAGGCGTGACTACCCGCTGAACT
GM50	66	6	Caecum	N/A	FNF631	MF489225.1	Strongylus vulgaris	3e-84	0.9838	Eukaryota	Metazoa	Nematoda	Chromadorea	Strongylida	Strongylidae	Strongylus	Strongylus_vulgaris	CGGTCGAATGGGTGTATACATTAAATTGTGTCCCCCATTCTAGAAAAGAATATATTGCAACATGTATATTATTCAATAATATACACAGTATGTCATGGATTTATTACTCACTACTTAATCGTTTCGCGACTTATTAACAATTTAGTAGAGCCTGTCGGAAGAATCAAATCTAATGACATTTGCAATGCAACCTGAACTCAGGC
GM51	68	6	Caecum	OR941175.1	FNF635	KY747448.2	Coronocyclus coronatus	2e-107	0.9955	Eukaryota	Metazoa	Nematoda	Chromadorea	Strongylida	Strongylidae	Coronocyclus	Coronocyclus_coronatus	AATGGCGCTTGCATTCATTTTGCAATCCCCATTCTAGAAAAGAAGCATATTGCAACATGTATGTTGGCTATATCTTTGGCTATGGCTAACTACACAGAATGACATATAATCGTTGTCACTGTTGACTTGTTTACCGCCTACTAACATTTCAGCAGTGCCTGTATGACAACGTTCTATATTGTCATTTGCAATGCAACCTGAGCTCAGGCGTGACTACCCGC
GM52	69	6	Caecum	OR941176.1	FNF637	MH483944.1	Cylicostephanus longibursatus	1e-160	0.9938	Eukaryota	Metazoa	Nematoda	Chromadorea	Strongylida	Strongylidae	Cylicostephanus	Cylicostephanus_longibursatus	TGTATGTCGAATGGGCGCTTGCATTCATTTGCAATCCCCATTCTAGAAAAGAAGCATATTGCAACATGTATGTTGGCTATGCCTGAGGAACAGAAGTGAATGCGTTGTTACTGCTAGATCGTTTAATGCCTGTTAACGTTCCAGCAGGGCCTGATGACAGCGCTTCGTTATCTGATTTGGCTATAGCTAATTACACAGAATGACATATATTCGTTGTCACTGTTGACTTGTTTACCGCCTACTAACATTTCAGCAGTGCCTGTATGACAACGTTCTATAATGTCATTTGCAATGCAACCTGAGCTCAGGCGTGACTACCC
GM53	70	6	Caecum	OR941177.1	FNF639	MW367018.1	Cylicostephanus calicatus	8e-106	0.9825	Eukaryota	Metazoa	Nematoda	Chromadorea	Strongylida	Strongylidae			GTTTGGTCGAATGGGCGCTTTGCATTCATTTGCAATCCCCATTCTAGAAAAGAAGCATATTGCAACATGTATGTTGGCTATATCTGATTTGACTATGGCTAACTACACAGAATGACATATAATCGTTGTCACAGTTGACTTGTTTACCGCCTACTAACATTTCAGCAGTGCCTGTATGACAACGTTCTATATTGTCATTTGCAATGCAACCTGAGCTCAGGCGTGACT
GM54	73	6	C1	OR941178.1	FNF645	KF850627.1	Cyathostomum pateratum	3e-131	0.9925	Eukaryota	Metazoa	Nematoda	Chromadorea	Strongylida	Strongylidae	Cyathostomum	Cyathostomum_pateratum	TTCATTTTGCAATCCCCATTCTAGAAAAGAAGCATATTGCAACATGTATGTTGACTATGCCCTAACAGAAGTGGATGCGTTGTTACTGCTGGTTCGTTTAATGCCTGTTAACGTTCCAGTAGGGCCTGATGACAGCGCTTCGTTATCTGATTTGGCTATAGCTAATTACACAGAATGACATATATTCGTTGTCACTGTTGACTTGTTTACCGCCTACTAACATTTCAGCAGTGCCTGTATGACAACG-ATCTATATTGTC-ATTTGCAATGCAACCTGAG
GM55	74	6	C1	OR941179.1	FNF647	KY495603.1	Cyathostomum catinatum	3e-57	0.9923	Eukaryota	Metazoa	Nematoda	Chromadorea	Strongylida	Strongylidae	Cyathostomum	unclassified_Cyathostomum	AATGCCTGTTAACGTTCCAGTAGGGCCTGATGACAGCGCTTGTTATCTGATTTGGCTATAGCTAATTACACAGAATGACATATATTCGTTGTCACTGTTGACTTGTTTACCGCCTACTAACATTTCAGC
GM56	75	6	C1	N/A	FNF649	MH483944.1	Cylicostephanus longibursatus	6e-11	1									ACAGCGCTTCGTTATCTGATTTGGCTATAGCTAATTACACA
GM57	80	10	C3	OR941180.1	FNF659	MT193653.1	Cyathostomum catinatum	8e-147	96.-6%									TGTTA-ATTGTCTGTCG-ATGGCGCTTGCATTCATTTGCAATCCCCATTCTAGAAAAGAAGCATATTGCAACATGTATGTTGGCTATGCCTTAACAGAAATGAATGCGTTGTTACTGCTGGTTCGTTTAATGCCTGTTAACGTTCCAGTAGGGCCTGATGACAGCGCTTGTTATCTGATTTGGCTATAGCTAATTACACAGAATGACATATATTCGTTGTCACTGTTGACTTGTTTACCGCCTACTAACATTTCAGCAGTGCCTGTATGACAACGTTCTATATTGTCATTTGCAATGCAACCTGAGCTCAGGCGTGACTACCCGCT
GM58	86	7	C3	OR941181.1	FNF671	MH483939.1	Cylicostephanus longibursatus	7e-43	1	Eukaryota	Metazoa	Nematoda	Chromadorea	Strongylida	Strongylidae	Cylicostephanus	Cylicostephanus_longibursatus	TAGAAAAGAAGCATATTGCAACATGTATGTTGGCTATGCCTGAGGAACAGAAGTGAATGCGTTGTTACTGCTGGATCGTTTAATGCCTGTTAACGTTCCA
GM59	91	11	Caecum	OR941182.1	FNF683	MT193653.1	Cyathostomum catinatum	2e-144	0.9898	Eukaryota	Metazoa	Nematoda	Chromadorea	Strongylida	Strongylidae	Cyathostomum	unclassified_Cyathostomum	TTGTCTGTCG-ATGGCGCTTGCATTCATTTGCAATCCCCATTCTAGAAAAGAAGCATATTGCAACATGTATGTTGGCTATGCCTTAACAGAAATGAATGCGTTGTTACTGCTGGTTCGTTTAATGCCTGTTAACGTTCCAGTAGGGCCTGATGACAGCGCTTGTTATCTGATTTGGCTATAGCTAATTACACAGAATGACATATATTCGTTGTCACTGTTGACTTGTTTACCGCCTACTAACATTTCAGCAGTGCCTGTATGACAACGTTCTATATTGTCATTTGCAATGCAACCTGAGCTCAGGCGTGA
GM60	92	11	Caecum	OR941183.1	FNF685	KY747448.2	Coronocyclus coronatus	7e-70	0.9755									GTTTGTCGAATGGGCGCTTTGC-TTCATTTGCAATCCCCATTTCTAGAAAAGAAGCATATTGCAACATGTATGTTGGCTATATCTTTGGCTATGGCTAACTACACAGAATGACATATAATCGTTGTCACTGTTGACTTGTTTACCGCCTACTAAC-ATTTCAGC
GM61	93	11	Caecum	OR941184.1	FNF687	MW198060.1	Cylicocyclus ashworthi	8e-157	0.9905	Eukaryota	Metazoa	Nematoda	Chromadorea	Strongylida	Strongylidae	Cylicocyclus	unclassified_Cylicocyclus	CATTGTTTGTCGAATGGCGCTTGC-TTCATTTGCAATCCCCATTCTAGAAAAGAAGCATATTGCAACATGTATGTTAGCTGCCTTGAGAGAAGTGAATGCGTTGTTACTGCTAGATCGTTTAATGCCTGTTAACGATCTAGTGGGGCCTGATGACAGCGCTTCCTTATCTGATTTGGCTATGGCTAACTACACAGAATGACATATATTCGTTGTCACTGTTGACTTGTTTACCGCCTATTAACATTTCAGCAGTGCCTGTATGACAACGTTCTATA-TTGTCATTTGCAATGCAACCTGAGCTCAGGCGTGACTACC
GM62	94	11	Caecum	OR941185.1	FNF689	KY747448.2	Coronocyclus coronatus	2e-170	1	Eukaryota	Metazoa	Nematoda	Chromadorea	Strongylida	Strongylidae	Cyathostomum	unclassified_Cyathostomum	TATATCTTTGGCTATGGCTAACTACACAGAATGACATATAATCGTTGTCACTGTTGACTTGTTTACCGCCTACTAACATTTCAGCAGTGCCTGTATGACAACGTTCTATATTGTCATTTGCAATGCAACCTGAGCTCAGGCGTGACTACC
GM63	95	11	Caecum	OR941186.1	FNF691	KY747448.2	Coronocyclus coronatus	2e-53	0.9918	Eukaryota	Metazoa	Nematoda	Chromadorea	Strongylida	Strongylidae	Coronocyclus	Coronocyclus_coronatus	TATATCTTTGGCTATGGCTAACTACACAGAATGACATATAATCGTTGTCACTGTTGACTTGTTTACCGCCTACTAACATTTCAGCAGTGCCTGTATGACAACGTTCTATATTGTCATTTGCAATGCAACCTGAGCTCAGGCGTGACTACC
GM64	96	5	C1	OR941187.1	FNF693	KY747448.2	Coronocyclus coronatus	8e-85	1	Eukaryota	Metazoa	Nematoda	Chromadorea	Strongylida	Strongylidae	Coronocyclus	Coronocyclus_coronatus	TAGAAAAGAAGCATATTGCAACATGTATGTTGGCTATATCTTTGGCTATGGCTAACTACACAGAATGACATATAATCGTTGTCACTGTTGACTTGTTTACCGCCTACTAACATTTCAGCAGTGCCTGTATGACAACGTTCTATATTGTCATTTGC-AATGCAACCTGAGC-TCAGGCG
GM65	97	5	C1	OR941188.1	FNF695	MW208845.1	Cylicocyclus nassatus	2e-162	0.9969	Eukaryota	Metazoa	Nematoda	Chromadorea	Strongylida	Strongylidae	Cylicocyclus	Cylicocyclus_nassatus	ATTGTTTGTCG-ATGGCGCTTGCATTCATTTGCGATCCCCATTCTAGAAAAGAAGCATATTGCAACATGTATGTTAGCCATGCCTTAAAAACAGAAGTGAATGCGCTGTTACCGCTAGATCGTTTAATGCCTGTTAACGATTTAGTGGGGCCTGATGACAGCGCTTCGTTATCTGATTTGGCTATGGCTAACTACACAGAATGACATATATTCGTTGTCACTGTTGACGTGTTTACCGCCTATTAACATTTCAGCAGTGCCTGTATGACAACGTTCTATATTGTCATTTGCAATGCAACCTGAGCTCAGGCGTGACTACC
GM66	99	5	C1	OR941189.1	FNF697	KY747448.2	Coronocyclus coronatus	9e-74	0.9938	Eukaryota	Metazoa	Nematoda	Chromadorea	Strongylida	Strongylidae	Coronocyclus	Coronocyclus_coronatus	GTTTGTCG-ATGGCGCTTGCATTCATTTGCAATCCCCATTCTAGAAAAGAAGCATATTGCAACATGTATGTTGGCTATATCTTTGGCTATGGCTAACTACACAGAATGACATATAATCGTTGTCACTGTTGACTTGTTTACCGCCTACTAAC-ATTTCAGC
GM67	101	10	C3	OR941190.1	FTS350	MW282939.1	Cylicostephanus longibursatus	9e-157	1	Eukaryota	Metazoa	Nematoda	Chromadorea	Strongylida	Strongylidae	Cylicostephanus	Cylicostephanus_longibursatus	GGCGCTCGCATTCATTTGCAATCCCCATTCTAGAGAAGAAGCATATTGCAACATGTATGTTGGCTATGCCTGAAGAACAGAAGTGAATGCGTTGTTACTGCTAAATCGTTTAATGCCTGTTAACGTTCCAGCAGGGCCTGATGACAGCGCCTCGTTATCTGATTTGGCTATAGCTAATTACACAGAATGACATATATTCGTTGTCACTGTTGACTTGTTTACCGCCTACTAACATTTCAGCAGTGCCTGTATGACAACGTTCTATAATGTCATTTGCAATGCAACCTGAGCTCAGGCGTGACTACC
GM68	102	10	C3	OR941191.1		MT193653.1	Cyathostomum catinatum	4e-140	0.9929									ATGGCGCTTGCATTCATTTGCAATCCCCATTCTAGAAAAGAAGCATATTGCAACATGTATGTTGGCTATGCCTTAACAGAAATGAATGCGTTGTTACTGCTGGTTCGTTTAATGCCTGTTAACGTTCCAGTAGGGCCTGATGACAGCGCTTGTTATCTGATTTGGCTATAGCTAATTACACAGAATGACATATATTCGTTGTCACTGTTGACTTGTTTACCGCCTACTAACATTTCAGCAGTGCCTGTATGACAACGTTCTATATTGTCATTTGCAATGCAACCTGAGCTCAGGCGTGACTAC
GM69	107	8	C3	OR941192.1	FTS362	Y08586.1	Cylicocyclus ashworthi	4e-130	0.9924	Eukaryota	Metazoa	Nematoda	Chromadorea	Strongylida	Strongylidae	Cylicocyclus	Cylicocyclus_ashworthi	ATGGCGCTTGCATTCATTTGCAATCCCCATTCTAGAAAAGAAGCATATTGCAACATGTATGTTAGCTGCCTTAAGAGAAGTGAATGCGTTGTTACTGCTAGATCGTTTAATGCCTGTTAACGATCCAGTGGGGCCTGATGACAGCGCTTCCTTATCTGATTTGGCTACGGCTAACTACACAGAATGACATATATTCGTTGTCACTGTTGACGTGTTTACCGCCTATTAACATTTCAGCAGTGCCTGTATGACAACGTTCTATA
GM70	108	8	C3	OR941193.1	FTS364	MH483944.1	Cylicostephanus longibursatus	2e-153	0.9935	Eukaryota	Metazoa	Nematoda	Chromadorea	Strongylida	Strongylidae	Cylicostephanus	Cylicostephanus_longibursatus	ATGGCGCTTGCATTCATTTGCAATCCCCATTCTAGAGAAGAAGCATATTGCAACATGTATGTTGGCTATGTCTGAGGAACAGAAGTGAATGCGTTGTTACTGCTAGATCGTTTAATGCCTGTTAACGTTCCAGCAGGGCCTGATGACAGCGCTTCGTTATCTGATTTGGCTATAGCTAATTACACAGAATGACATATATTCGTTGTCACTGTTGACTTGTTTACCGCCTACTAACATTTCAGCAGTGCCTGTATGACAACGTTCTATAATGTCATTTGCAATGCAACCTGAGCTCAGGCGTGACTAT
GM71	110	8	C3	OR941194.1	FTS368	MW198060.1	Cylicocyclus ashworthi	4e-125	0.996	Eukaryota	Metazoa	Nematoda	Chromadorea	Strongylida	Strongylidae	Cylicocyclus	unclassified_Cylicocyclus	CCCATTCTAGAAAAGAAGCATATTGCAACATGTATGTTAGCTGCCTTAAGAGAAGTGAATGCGTTGTTACTGCTAGATCGTTTAATGCCTGTTAACGATCTAGTGGGGCCTGATGACAGCGCTTCCTTATCTGATTTGGCTATGGCTAACTACACAGAATGACATATATTCGTTGTCACTGTTGACTTGTTTACCGCCTATTAACATTTCAGCAGTGCCTGTATGACAACGTTCTATATTGTCATTTGCAAT
GM72	111	8	C3	OR941195.1	FTS370	MH636325.1	Coronocyclus labiatus	5e-77	1	Eukaryota	Metazoa	Nematoda	Chromadorea	Strongylida	Strongylidae	Coronocyclus	Coronocyclus_labiatus	AATGCCTGTTAACGTTCCAATAGGGCCTGATGACAGCGCTTCGTTATCTGATCTGGCTATGGCTAACTACACAGAATGACATATATTCGTTGTCACTGTTGACTTGTTTACCGCCTATTAACATTTCAGCAGTGCCTGTATGACAACGTTCTATATTGTCAT
GM73	113	8	Caecum	OR941196.1	FTS374	AF447756.1	Cylicocyclus insigne	1e-104	1	Eukaryota	Metazoa	Nematoda	Chromadorea	Strongylida	Strongylidae	Cylicocyclus	Cylicocyclus_insigne	TTGTGCCTTAAGAACAGAAGTGAACGCGTTGTTACTGCTGAAACATTTAATGCCTGTTAACGTTTCAGTGGAGGCCTGATGACATCGCTTCGTTATCTGATTTGGCTATGGCTAACTACACAGAATGACATATATTCGTTGTCACTGTTGACTTGTTTACCGCCTACTAACATTTCAGCAGTGCCTGTATGACAACGTTCTATATTGTCATT
GM74	114	7	C1	OR941197.1	FTS376	MH483943.1	Cylicostephanus longibursatus	2e-122	0.996	Eukaryota	Metazoa	Nematoda	Chromadorea	Strongylida	Strongylidae	Cylicostephanus	Cylicostephanus_longibursatus	TTCTAGAAAAGAAGCATATTGCAACATGTATGTTGGCTATGCCTGAAGAACAGAAGTGAATGCGTTGTTACTGCTAAATCGTTTAATGCCTGTTAACGTTCCAGCAGGGCCTGATGACAGCGCTTCGTTATCTGATTTGGCTATAGCTAATTACACAGAATGACATATATTCGTTGTCACTGTTGACTTGTTTACCGCCTACTAACATTTCAGCAGTGCCTGTATGACAACGTTCTATAATGTCATT
GM75	116	5	C3	OR941198.1	EGK894	MW198060.1	Cylicocyclus ashworthi	3e-156	0.9905	Eukaryota	Metazoa	Nematoda	Chromadorea	Strongylida	Strongylidae	Cylicocyclus	unclassified_Cylicocyclus	TTGTTTGGTCGAATGGGCGCTTGCATTCATTTGCAATCCCCATTCTAGAAAAGAAGCATATTGCAACATGTATGTTAGCTGCCTTAAGAGAAGTGAATGCGTTGTTACTGCTAGATCGTTTAATGCCTGTTAACGATCTAGTGGGGCCTGATGACAGCGCTTCCTTATCTGATTTGGCTATGGCTAACTACACAGAATGACATATATTCGTTGTCACTGTTGACTTGTTTACCGCCTATTAACATTTCAGCAGTGCCTGTATGACAACGTTCTATATTGTCATTTGC-AATGCAACCTGAGC-TCAGGC-GTGACTAC
GM76	117	5	C3	OR941199.1	EGK896	MW198060.1	Cylicocyclus ashworthi	5e-159	0.9937	Eukaryota	Metazoa	Nematoda	Chromadorea	Strongylida	Strongylidae	Cylicocyclus	unclassified_Cylicocyclus	ATTGTTTGTCGAATGGGCGCTTGCATTCATTTGCAATCCCCATTCTAGAAAAGAAGCATATTGCAACATGTATGTTAGCTGCCTTAAGAGAAGTGAATGCGTTGTTACTGCTAGATCGTTTAATGCCTGTTAACGATCTAGTGGGGCCTGATGACAGCGCTTCCTTATCTGATTTGGCTATGGCTAACTACACAGAATGACATATATTCGTTGTCACTGTTGACTTGTTTACCGCCTATTAACATTTCAGCAGTGCCTGTATGACAACGTTCTATATTGTCATTTGCAATGCAACCTGAGCTCAGGCGTGACTACCC
GM77	118	5	C3	OR941200.1	EGK898	KF850628.1	Cyathostomum pateratum	2e-142	0.9864	Eukaryota	Metazoa	Nematoda	Chromadorea	Strongylida	Strongylidae	Cyathostomum	unclassified_Cyathostomum	CATTGTTTGTCGAATGGGCGCTTGGCATTTCA-TTGCAATCCCCATTCTAGAAAAGAAGCATATTGCAACATGTATGTTGGCTATGCCCTAACAGAAGTGGATGCGTTGTTACTGCTGGTTCGTTTAATGCCTGTTAACGTTCCAGTAGGGCCTGATGACAGCGCTTCGTTATCTGATTTGGCTATAGCTAATTACACAGAATGACATATATTCGTTGTCACTGTTGACTTGTTTACCGCCTACTAACATTTCAGCAGTGCCTGTATGACAACGATCTATATTGTTATTTGCAATGCAACCTGAGC-TCAGGCGTGACTACCC
GM78	121	5	C3	OR941201.1	EGK904	KY747448.2	Coronocyclus coronatus	4e-51	0.9835									TATCTTTGGCTATGGCTAACTACACAGAATGACGTATAATCGTTGTCACTGTTGACTTGTTTACCGCCTACTAACATTTCAGCAGTGCCTGTAGGACAACGTTCTATATTGTCATTTGCAA
GM79	123	5	C3	OR941202.1	EGK908	KY747448.2	Coronocyclus coronatus	5e-55	0.992	Eukaryota	Metazoa	Nematoda	Chromadorea	Strongylida	Strongylidae	Coronocyclus	unclassified_Coronocyclus	CTATATCTTTGGCTATGGCTAACTACACAGAATGACGTATAATCGTTGTCACTGTTGACTTGTTTACCGCCTACTAACATTTCAGCAGTGCCTGTATGACAACGTTCTATATTGTCATTTGCAAT
GM80	124	3	C1	OR941203.1	EGK910	KY747448.2	Coronocyclus coronatus	7e-112	0.9756	Eukaryota	Metazoa	Nematoda	Chromadorea	Strongylida	Strongylidae	Coronocyclus	Coronocyclus_coronatus	GTTAC-TTGTTTGTCGAATGGGCGCTTTGCATTTCA-TTGC-ATCCCCATTCTAGAAAAGAAGCATATTGCAACATGTATGTTGGCTATATCTTTGGCTATGGCTAACTACACAGAATGACATATAATCGTTGTCACTGTTGACTTGTTTACCGCCTACTAACATTTCAGCAGTGCCTGTATGACAACGTTCTATATTGTCATTTGCAATGCAACCTGAGC-TCAGGC-GTGACTACCCGCTGAACTT
GM81	125	3	C1	OR941204.1	EGK912	KM085357.1	Cylicostephanus goldi	2e-147	0.9932	Eukaryota	Metazoa	Nematoda	Chromadorea	Strongylida	Strongylidae	Cylicostephanus	Cylicostephanus_goldi	GTTA-ATTGTTTGTCGAATGGGCGCTTGCATTCATTTGCAATCCCCATTCTAGAAAAGAAGCATATTGCAACATGTATGTTGGCTATGCCTTAACAGAAGTGAGTGCGTTGTTACTGCTGGTTCGTTTAATGCCTGTTAACGTTCCAGTAGGGCCTGATGACAGCGCTTCGTTATCTGATTTGGCTATAGCTAATTACACAGAATGACATATATTCGTTGTCACTGCTGACTTGTTTACCGCCTACTAACACTTCAGCAGTGCCTGTATGACAACGTTCTATATTGTCATTTGCAATGCAACCTGAGCTCAGGC-GTGACTACCCG
GM82	126	3	C1	OR941205.1	EGK914	KM085357.1	Cylicostephanus goldi	2e-143	0.9898	Eukaryota	Metazoa	Nematoda	Chromadorea	Strongylida	Strongylidae	Cylicostephanus	Cylicostephanus_goldi	CATTGTTTGTCGAATGGGCGCTTGCATTTCA-TTGCAATCCCCATTCTAGAAAAGAAGCATATTGCAACATGTATGTTGGCTATGCCTTAACAGAAGTGAGTGCGTTGTTACTGCTGGTTCGTTTAATGCCTGTTAACGTTCCAGTAGGGCCTGATGACAGCGCTTCGTTATCTGATTTGGCTATAGCTAATTACACAGAATGACATATATTCGTTGTCACTGCTGACTTGTTTACCGCCTACTAACACTTCAGCAGTGCCTGTATGACAACGTTCTATATTGTCATTTGCAATGCA
GM83	127	3	C1	OR941206.1	EGK916	KM085357.1	Cylicostephanus goldi	9e-147	0.9966	Eukaryota	Metazoa	Nematoda	Chromadorea	Strongylida	Strongylidae	Cylicostephanus	Cylicostephanus_goldi	CATTGTTTGTCGAATGGGCGCTTGCATTCATTTGCAATCCCCATTCTAGAAAAGAAGCATATTGCAACATGTATGTTGGCTATGCCTTAACAGAAGTGAGTGCGTTGTTACTGCTGGTTCGTTTAATGCCTGTTAACGTTCCAGTAGGGCCTGATGACAGCGCTTCGTTATCTGATTTGGCTATAGCTAATTACACAGAATGACATATATTCGTTGTCACTGCTGACTTGTTTACCGCCTACTAACACTTCAGCAGTGCCTGTATGACAACGTTCTATATTGTCATTTGCAATGCAACCTGAGCTCAGGCGTGACTACC
GM84	128	3	C1	OR941207.1	EGK918	KM085357.1	Cylicostephanus goldi	1e-139	0.9964	Eukaryota	Metazoa	Nematoda	Chromadorea	Strongylida	Strongylidae	Cylicostephanus	Cylicostephanus_goldi	ATGGCGCTCGCATTCATTTGCAATCCCCATTCTAGAAAAGAAGCATATTGCAACATGTATGTTGGCTATGCCTTAACAGAAGTGAGTGCGTTGTTACTGCTGGTTCGTTTAATGCCTGTTAACGTTCCAGTAGGGCCTGATGACAGCGCTTCGTTATCTGATTTGGCTATAGCTAATTACACAGAATGACATATATTCGTTGTCACTGCTGACTTGTTTACCGCCTACTAACACTTCAGCAGTGCCTGTATGACAACGTTCTATATTGTCATTTGCAATGCAACCTGAGC-TCAGGC-GTGACTACCCGC
GM85	135	9	C3	OR941208.1	FTS386	JQ906415.1	Cylicocyclus insigne	4e-145	1	Eukaryota	Metazoa	Nematoda	Chromadorea	Strongylida	Strongylidae	Cylicocyclus	Cylicocyclus_insigne	CGAATGGCGCTTGCATTCATTTGCAATCCCCATTCTAGAAAAGAAGCATATTGCAACATGTATGTTAGTTGTGCCTTAAGAACAGAAGTGAACGCGTTGTTACTGCTGAAACGTTTAATGCCTGTTAACGTTTCAGTGGAGGCCTGATGACATCGCTTCGTTATCTGATTTGGCTATGGCTAACTACACAGAATGACATATATTCGTTGTCACTGTTGACTTGTTTACCGCCTACTAACATTTCAGCAGTGCCTGTATGACAACGTTCTATATTGTCATTTGCAATGCAACCTGAGCTCA-GGCGTGACTACCC
GM86	136	9	C3	OR941209.1	FTS388	JQ906419.1	Cylicocyclus insigne	1e-149	0.9933	Eukaryota	Metazoa	Nematoda	Chromadorea	Strongylida	Strongylidae	Cylicocyclus	Cylicocyclus_insigne	GTTA-ATTGGTTTGTCGAATGGCGCTTGCATTCATTTGCAATCCCCATTCTAGAAAAGAAGCATATTGCAACATGTATGTTAGTTGTGCCTTAAGAACAGAAGTGAACGCGTTGTTACTGCTGAAACGTTTAATGCCTGTTAACGTTTCAGTGGAGGCCTGATGACATCGCTTCGTTATCTGATTTGGCTATGGCTAACTACACAGAATGACATATATTCGTTGTCACTGTTGACTTGTTTACCGCCTACTAACATTTCAGCAGTGCCTGTATGACAACGTTCTATATTGTCATTTGC-AATGCAA
GM87	137	11	Caecum	OR941210.1	FTS420	MW208845.1	Cylicocyclus nassatus	1e-165	0.9969	Eukaryota	Metazoa	Nematoda	Chromadorea	Strongylida	Strongylidae	Cylicocyclus	Cylicocyclus_nassatus	TTACATTTGTTTGTCGAATGGCGCTTGCATTCATTTGCGATCCCCATTCTAGAAAAGAAGCATATTGCAACATGTATGTTAGCCATGCCTTAAAAACAGAAGTGAATGCGCTGTTACCGCTAGATCGTTTAATGCCTGTTAACGATTTAGTGGGGCCTGATGACAGCGCTTCGTTATCTGATTTGGCTATGGCTAACTACACAGAATGACATATATTCGTTGTCACTGTTGACGTGTTTACCGCCTATTAACATTTCAGCAGTGCCTGTATGACAACGTTCTATATTGTCATTTGCAATGCAACCTGAGCTCAGGCGTGACTACCC
GM88	138	11	Caecum	OR941211.1	FTS422	KY747448.2	Coronocyclus coronatus	7e-37	1	Eukaryota	Metazoa	Nematoda	Chromadorea	Strongylida	Strongylidae	Coronocyclus	unclassified_Coronocyclus	TTGACTTGTTTACCGCCTACTAACATTTCAGCAGTGCCTGTATGACAACGTTCTATATTGTCATTTGCAATGCAACCTGAGCTCAGGCG
GM89	139	11	Caecum	OR941212.1	FTS424	KY747448.2	Coronocyclus coronatus	7e-96	0.995	Eukaryota	Metazoa	Nematoda	Chromadorea	Strongylida	Strongylidae	Coronocyclus	Coronocyclus_coronatus	GCATTCATTTGCAATCCCCATTTCTAGAAAAGAAGCATATTGCAACATGTATGTTGGCTATATCTTTGGCTATGGCTAACTACACAGAATGACATATAATCGTTGTCACTGTTGACTTGTTTACCGCCTACTAACATTTCAGCAGTGCCTGTATGACAACGTTCTATATTGTCATTTGCAATGCAACCTGAGCTCAGGCG
GM90	140	11	Caecum	OR941213.1	FTS426	KY747448.2	Coronocyclus coronatus	3e-100	0.986	Eukaryota	Metazoa	Nematoda	Chromadorea	Strongylida	Strongylidae	Coronocyclus	Coronocyclus_coronatus	GTTTGTCGAATGGGCGCTTGCATTCATTCTGCAATCCCCATTTCTAGAAAAGAAGCATATTGCAACATGTATGTTGGCTATATCTTTGGCTATGGCTAACTACACAGAATGACATATAATCGTTGTCACTGTTGACTTGTTTACCGCCTACTAACATTTCAGCAGTGCCTGTATGACAACGTTCTATATTGTCATTTGCAATGCAACCTGAGCTC
GM91	142	12	Caecum	OR941214.1	FTS410	MH483935.1	Cylicostephanus longibursatus	3e-161	0.9969	Eukaryota	Metazoa	Nematoda	Chromadorea	Strongylida	Strongylidae	Cylicostephanus	Cylicostephanus_longibursatus	ATTGTTTGTCG-ATGGCGCTCGCATTCATTTGCAATCCCCATTTTAGAAAAGAAGCATATTGCAACATGTATGTTGGCTATGCCTGAGGAACAGAAGTGAATGCGTTGTTACTGCTAGATGGTTTAATGCCTGTTAACGTTCCAGCAGGGCCTGATGACAGCGCTTCGTTATCTGATTTGGCTATAGCTAATTACACAGAATGACATATATTCGTTGTCACTGTTGACTTGTTTACCGCCTACCAACATTTCAGCAGTGCCTGTATGACAACGTTCTATAATGTCATTTGCAATGCAACCTGAGCTCAGGCGTGACTA
GM92	143	12	Caecum	OR941215.1	FTS412	MT193653.1	Cyathostomum catinatum	2e-148	0.9966	Eukaryota	Metazoa	Nematoda	Chromadorea	Strongylida	Strongylidae	Cyathostomum	Cyathostomum_catinatum	ATTGTCTGTCG-ATGGCGCTTGCATTCATTTGCAATCCCCATTCTAGAAAAGAAGCATATTGCAACATGTATGTTGGCTATGCCTTAACAGAAGTGAATGCGTTGTTACTGCTGGTTCGTTTAATGCCTGTTAACGTTCCAGTAGGGCCTGATGACAGCGCTTCGTTATCTGATTTGGCTATAGCTAATTACACAGAATGACATATATTCGTTGTCACTGTTGACTTGTTTACCGCCTACTAACATTTCAGCAGTGCCTGTATGACAACGTTCTATATTGTCATTTGCAATGCAACCTGAGCTCAGGCGTGACTACCCGCT
GM93	144	12	Caecum	OR941216.1	FTS414	MH483936.1	Cylicostephanus longibursatus	3e-162	0.9969	Eukaryota	Metazoa	Nematoda	Chromadorea	Strongylida	Strongylidae	Cylicostephanus	Cylicostephanus_longibursatus	ATTGTTTGTCGAATGGCGCTTGCATTCATTTGCAATCCCCATTCTAGAAAAGAAGCATATTGCAACATGTATGTTGGCTCTGCCTGAAGAACAGAAGTGAATGCGTTGTTACTGCTAGATGGTTTAATGCCTGTTAACGTTCCAGCAGGGCCTGATGACAGCGCTTCGTTATCTGATTTGGCTATAGCTAATTACACAGAATGACATATATTCGTTGTCACTGTTGACTTGTTTACCGCCTACTAACATTTCAGCAGTGCCTGTATGACAACGTTCTATAATGTCATTTGCAATGCAACCTGAGCTCAGGCGTGACTAC
GM94	145	12	Caecum	OR941217.1	FTS416	KM085357.1	Cylicostephanus goldi	7e-148	1	Eukaryota	Metazoa	Nematoda	Chromadorea	Strongylida	Strongylidae	Cylicostephanus	Cylicostephanus_goldi	ATTGTTTGTCGAATGGCGCTTGCATTCATTTGCAATCCCCATTCTAGAAAAGAAGCATATTGCAACATGTATGTTGGCTATGCCTTAACAGAAGTGAGTGCGTTGTTACTGCTGGTTCGTTTAATGCCTGTTAACGTTCCAGTAGGGCCTGATGACAGCGCTTCGTTATCTGATTTGGCTATAGCTAATTACACAGAATGACATATATTCGTTGTCACTGCTGACTTGTTTACCGCCTACTAACACTTCAGCAGTGCCTGTATGACAACGTTCTATATTGTCATTTGC-AATGCAACCTG
GM95	146	12	Caecum	OR941218.1	FTS418	MW208845.1	Cylicocyclus nassatus	1e-135	0.9927	Eukaryota	Metazoa	Nematoda	Chromadorea	Strongylida	Strongylidae	Cylicocyclus	Cylicocyclus_nassatus	TAGAAAAGAAGCATATTGCAACATGTATGTTAGCCATTGCCTTGAAAACAGAAGTGAATGCGCTGTTACCGCTAGATCGTTTAATGCCTGTTAACGATTTAGTGGGGCCTGATGACAGCGCTTCGTTATCTGATTTGGCTATGGCTAACTACACAGAATGACATATATTCGTTGTCACTGTTGACGTGTTTACCGCCTATTAACATTTCAGCAGTGCCTGTATGACAACGTTCTATATTGTCATTTGCAATGCAACCTGAGCTCAGGCGTGACTA
GM96	148	11	C1	OR941219.1	FTS430	JQ906419.1	Cylicocyclus insigne	2e-143	1	Eukaryota	Metazoa	Nematoda	Chromadorea	Strongylida	Strongylidae	Cylicocyclus	Cylicocyclus_insigne	ATGGCGCTTGCATTCATTTGCAATCCCCATTCTAGAAAAGAAGCATATTGCAACATGTATGTTAGTTGTGCCTTAAGAACAGAAGTGAACGCGTTGTTACTGCTGAAACGTTTAATGCCTGTTAACGTTTCAGTGGAGGCCTGATGACATCGCTTCGTTATCTGATTTGGCTATGGCTAACTACACAGAATGACATATATTCGTTGTCACTGTTGACTTGTTTACCGCCTACTAACATTTCAGCAGTGCCTGTATGACAACGTTCTATATTGTCATTTGCAATGCAACCTGAGCTCAGG
GM97	149	11	C1	OR941220.1	FUZ838	KY747448.2	Coronocyclus coronatus	6e-102	0.9907	Eukaryota	Metazoa	Nematoda	Chromadorea	Strongylida	Strongylidae	Coronocyclus	Coronocyclus_coronatus	ATTGTTTGTCGAATGGGCGCTTGCATTCATTCTGCAATCCCCATTCTAGAAAAGAAGCATATTGCAACATGTATGTTGGCTATATCTTTGGCTATGGCTAACTACACAGAATGACATATAATCGTTGTCACTGTTGACTTGTTTACCGCCTACTAACATTTCAGCAGTGCCTGTATGACAACGTTCTATATTGTCATTTGCAATGCAACCTGAG
GM98	150	11	C1	OR941221.1	FUZ840	KY747448.2	Coronocyclus coronatus	3e-110	0.9913	Eukaryota	Metazoa	Nematoda	Chromadorea	Strongylida	Strongylidae	Coronocyclus	Coronocyclus_coronatus	GTTAC-TTGTTTGTCGAATGGGCGCTTGCATTCATTTGCAATCCCCATTCTAGAAAAGAAGCATATTGCAACATGTATGTTGGCTATATCTTTGGCTATGGCTAACTACACAGAATGACATATAATCGTTGTCACTGTTGACTTGTTTACCGCCTACTAACATTTCAGCAGTGCCTGTATGACAACGTTCTATATTGTCATTTGCAATGCAACCTGAGCTCAGGCGTGA
GM99	167	4	C1	OR941222.1	FZP992	MH487659.1	Cylicostephanus minutus	3e-95	0.9808	Eukaryota	Metazoa	Nematoda	Chromadorea	Strongylida	Strongylidae	Cylicostephanus	Cylicostephanus_minutus	ATTG-TAGTCGAATGGCGCTTGCATTCATTTGCAGTCCCCATTCTAGTAAAGAAGCATATTGCAACATGTATGTTGGCTCTGGCCAACTACACTGAATGACATATATTCGTTGTCACTGCTGGATGTTTACCGCCTACTTAACATTTCAGCAGTGCCTGTATGACGACGTTCTATATTGTCATTTGCAATGCAACCTGAGCTCAGGCG
GM100	168	4	C1	OR941223.1	FZP994	MW198060.1	Cylicocyclus ashworthi	5e-144	0.9887	Eukaryota	Metazoa	Nematoda	Chromadorea	Strongylida	Strongylidae	Cylicocyclus	Cylicocyclus_ashworthi	ATGGCGCTTGCATTCATTTGCAATCCCCATTCTAGAAAAGAAGCATATTGCAACATGTATGTTAGCTGCCTTAAGAGAAGTGAATGCGTTGTTACTGCTAGATCGTTTAATGCCTGTTAACGATCCAGTGGGGCCTGATGACAGCGCTTCCTTATCTGATTTGGCTATGGCTAACTACACAGAATGACATATATTCGTTGTCACTGTTGACGTGTTTACCGCCTATTAACATTTCAGCAGTGCCTGTATGACAACGTTCTATATTGTCATTTGCAATGCAACCTGAGCTCAG
GM101	169	4	C1	OR941224.1	FZP996	MW198060.1	Cylicocyclus ashworthi	5e-154	0.9935	Eukaryota	Metazoa	Nematoda	Chromadorea	Strongylida	Strongylidae	Cylicocyclus	unclassified_Cylicocyclus	ATTGTTTGTCGAATGGCGCTTGCATTCATTTGCAATCCCCATTCTAGAAAAGAAGCATATTGCAACATGTATGTTAGCTGCCTTAAGAGAAGTGAATGCGTTGTTACTGCTAGATCGTTTAATGCCTGTTAACGATCCAGTGGGGCCTGATGACAGCGCTTCCTTATCTGATTTGGCTATGGCTAACTACACAGAATGACATATATTCGTTGTCACTGTTGACTTGTTTACCGCCTATTAACATTTCAGCAGTGCCTGTATGACAACGTTCTATATTGTCATTTGCAATGCAACCTGAGCTCAGGCG
GM102	170	4	C1	OR941225.1	FZP998	MW198060.1	Cylicocyclus ashworthi	2e-148	0.9868	Eukaryota	Metazoa	Nematoda	Chromadorea	Strongylida	Strongylidae	Cylicocyclus	unclassified_Cylicocyclus	ATTGTTTGTCGAATGGCGCTTGCATTCATTTGCAATCCCCATTCTAGAAAAGAAGCATATTGCAACATGTATGTTAGCTGCCTTAAGAGAAGTGAATGCGTTGTTACTGCTAGATCGTTTAATGCCTGTTAACGATCCAGTGGGGCCTGATGACAGCGCTTCCTTATCTGATTTGGCTATGGCTAACTACACAGAATGACATATATTCGTTGTCACTGTTGACTTGTTTACCGCCTATTAACATTTCAGCAGTGCCTGTATGACAACGTTCTATA-TTGTCATTTGCAATGCAACCTGAGCTCA
GM103	171	4	C1	OR941226.1	FZQ000	MW208845.1	Cylicocyclus nassatus	6e-158	1	Eukaryota	Metazoa	Nematoda	Chromadorea	Strongylida	Strongylidae	Cylicocyclus	Cylicocyclus_nassatus	TTTG-CGAATGGCGCTTGCATTCATTTGCGATCCCCATTCTAGAAAAGAAGCATATTGCAACATGTATGTTAGCCATGCCTTAAAAACAGAAGTGAATGCGCTGTTACCGCTAGATCGTTTAATGCCTGTTAACGATTTAGTGGGGCCTGATGACAGCGCTTCGTTATCTGATTTGGCTATGGCTAACTACACAGAATGACATATATTCGTTGTCACTGTTGACGTGTTTACCGCCTATTAACATTTCAGCAGTGCCTGTATGACAACGTTCTATATTGTCATTTGCAATGCAACCTGAGCTCAGGCG
GM104	172	2	C3	OR941227.1	FZQ002	MW367020.1	Cylicostephanus calicatus	4e-109	0.9955	Eukaryota	Metazoa	Nematoda	Chromadorea	Strongylida	Strongylidae	Coronocyclus	unclassified_Coronocyclus	GTTA-ATTGTTTGTCGAATGGCGCTTGCATTCATTTGCAATCCCCATTCTAGAAAAGAAGCATATTGCAACATGTATGTTGGCTATATCTGATTTGACTATGGCTAACTACACAGAATGACATATAATCGTTGTCACTGTTGACTTGTTTACCGCCTACTAACATTTCAGCAGTGCCTGTATGACAACGTTCTATATTGTCATTTGCAATGCAACCTGAGCTCA
GM105	173	2	C3	OR941228.1	FZQ004	KY747448.2	Coronocyclus coronatus	9e-111	1	Eukaryota	Metazoa	Nematoda	Chromadorea	Strongylida	Strongylidae	Coronocyclus	Coronocyclus_coronatus	TTGTTTGTCGAATGGCGCTTGCATTCATTTGCAATCCCCATTCTAGAAAAGAAGCATATTGCAACATGTATGTTGGCTATATCTTTGGCTATGGCTAACTACACAGAATGACATATAATCGTTGTCACTGTTGACTTGTTTACCGCCTACTAACATTTCAGCAGTGCCTGTATGACAACGTTCTATATTGTCATTTGCAATGCAACCTGAGCTCAGGCGTGAC
GM106	174	2	C3	OR941229.1	FZQ006	KY747448.2	Coronocyclus coronatus	6e-102	1	Eukaryota	Metazoa	Nematoda	Chromadorea	Strongylida	Strongylidae	Coronocyclus	Coronocyclus_coronatus	CGAATGGCGCTTGCATTCATTTGCAATCCCCATTCTAGAAAAGAAGCATATTGCAACATGTATGTTGGCTATATCTTTGGCTATGGCTAACTACACAGAATGACATATAATCGTTGTCACTGTTGACTTGTTTACCGCCTACTAACATTTCAGCAGTGCCTGTATGACAACGTTCTATATTGTCATTTGCAATGCAACCTGAGCTC
GM107	175	2	C3	OR941230.1	FZQ008	KY747448.2	Coronocyclus coronatus	2e-107	1	Eukaryota	Metazoa	Nematoda	Chromadorea	Strongylida	Strongylidae	Coronocyclus	Coronocyclus_coronatus	TTGTCGAATGGCGCTTGCATTCATTTGCAATCCCCATTCTAGAAAAGAAGCATATTGCAACATGTATGTTGGCTATATCTTTGGCTATGGCTAACTACACAGAATGACATATAATCGTTGTCACTGTTGACTTGTTTACCGCCTACTAACATTTCAGCAGTGCCTGTATGACAACGTTCTATATTGTCATTTGCAATGCAACCTGAGCTCAGGCGTG
GM108	176	2	C3	OR941231.1	FZQ010	MW367021.1	Cylicostephanus calicatus	6e-102	1									CGAATGGCGCTTGCATTCATTTGCAATCCCCATTCTAGAAAAGAAGCATATTGCAACATGTATGTTGGCTATATCTGATTTGACTATGGCTAACTACACAGAATGACATATAATCGTTGTCACTGTTGACTTGTTTACCGCCTACTAACATTTCAGCAGTGCCTGTATGACAACGTTCTATATTGTCATTTGCAATGCAACCTGAGC
GM109	177	5	C3	OR941232.1	FZQ012	MW367018.1	Cylicostephanus calicatus	3e-115	0.9957	Eukaryota	Metazoa	Nematoda	Chromadorea	Strongylida	Strongylidae	Coronocyclus	Coronocyclus_coronatus	TTGTTTGTCGAATGGGCGCTTGCATTCATTTGCAATCCCCATTCTAGAAAAGAAGCATATTGCAACATGTATGTTGGCTATATCTGATTTGACTATGGCTAACTACACAGAATGACATATAATCGTTGTCACTGTTGACTTGTTTACCGCCTACTAACATTTCAGCAGTGCCTGTATGACAACGTTCTATATTGTCATTTGCAATGCAACCTGAGC-TCAGGCGTGACTACCCGCT
GM110	178	5	C3	OR941233.1	FZQ014	MW367018.1	Cylicostephanus calicatus	4e-109	0.9912	Eukaryota	Metazoa	Nematoda	Chromadorea	Strongylida	Strongylidae	Coronocyclus	Coronocyclus_coronatus	GTTTGTCGAAATGGGCGCTTGCATTCATTTGCAATCCCCATTCTAGAAAAGAAGCATATTGCAACATGTATGTTGGCTATATCTGATTTGACTATGGCTAACTACACAGAATGACATATAATCGTTGTCACTGTTGACTTGTTTACCGCCTACTAACATTTCAGCAGTGCCTGTATGACAACGTTCTATATTGTCATTTGCAATGCAACCTGAGCTCAGGCGTGACT
GM111	179	5	C3	OR941234.1	FZQ016	KM085357.1	Cylicostephanus goldi	5e-144	0.9931	Eukaryota	Metazoa	Nematoda	Chromadorea	Strongylida	Strongylidae	Cylicostephanus	Cylicostephanus_goldi	TTGTTTGTCG-ATGGCGCTTGCATTCATTTGCAAGTCCCCATTCTAGAAAAGAAGCATATTGCAACATGTATGTTGGCTATGCCTTAACAGAAGTGAGTGCGTTGTTACTGCTGGTTCGTTTAATGCCTGTTAACGTTCCAGTAGGGCCTGATGACAGCGCTTCGTTATCTGATTTGGCTATAGCTAATTACACAGAATGACATATATTCGTTGTCACTGCTGACTTGTTTACCGCCTACTAACACTTCAGCAGTGCCTGTATGACAACGTTCTATATTGTCATTTGCAATGCAACCTGAGCTCAGGCGTGACTACCCG
GM112	180	5	C3	OR941235.1	FZQ018	MW367019.1	Cylicostephanus calicatus	2e-116	0.9917	Eukaryota	Metazoa	Nematoda	Chromadorea	Strongylida	Strongylidae	Coronocyclus	Coronocyclus_coronatus	GTTA-ATTGTTTGTCGAATGGGCGCTTGCATTCATTTGCAATCCCCATTCTAGAAAAGAAGCATATTGCAACATGTATGTTGGCTATATCTGATTTGGCTATGGCTAACTACACAGAATGACATATAATCGTTGTCACTGTTGACTTGTTTACCGCCTACTAACATTTCAGCAGTGCCTGTATGACAACGTTCTATATTGTCATTTGCAATGCAACCTGAGC-TCAGGC-GTGACTACCCGC
GM113	181	5	C3	OR941236.1	FZQ020	MW367019.1	Cylicostephanus calicatus	2e-106	0.9746									GTTA-ATTGTTTGTCGAATGGGCGCTTTGCATTTCA-TTGC-ATCCCCATTCTAGAAAAGAAGCATATTGCAACATGTATGTTGGCTATATCTGATTTGGCTATGGCTAACTACACAGAATGACATATAATCGTTGTCACTGTTGACTTGTTTACCGCCTACTAACATTTCAGCAGTGCCTGTATGACAACGTTCTATATTGTCATTTGCAATGCAACCTGAGCTCAGGC-GTGACT
GM114	182	5	C3	OR941237.1	FZQ022	MW367018.1	Cylicostephanus calicatus	7e-117	0.9917	Eukaryota	Metazoa	Nematoda	Chromadorea	Strongylida	Strongylidae	Coronocyclus	Coronocyclus_coronatus	TTACATTGGTTTGTCGAATGGGCGCTTGCATTCATTTGCAATCCCCATTCTAGAAAAGAAGCATATTGCAACATGTATGTTGGCTATATCTGATTTGACTATGGCTAACTACACAGAATGACATATAATCGTTGTCACTGTTGACTTGTTTACCGCCTACTAACATTTCAGCAGTGCCTGTATGACAACGTTCTATATTGTCATTTGCAATGCAACCTGAGC-TCAGGCGTGACTACCCGCT
GM115	183	5	C3	OR941238.1	FZQ024	KM085357.1	Cylicostephanus goldi	9e-142	0.9832	Eukaryota	Metazoa	Nematoda	Chromadorea	Strongylida	Strongylidae	Cylicostephanus	Cylicostephanus_goldi	GTTA-ATTGTTTGTCGAATGGGCGCTTGCATTTCA-TTGC-ATCCCCATTCTAGAAAAGAAGCATATTGCAACATGTATGTTGGCTATGCCTTAACAGAAGTGAGTGCGTTGTTACTGCTGGTTCGTTTAATGCCTGTTAACGTTCCAGTAGGGCCTGATGACAGCGCTTCGTTATCTGATTTGGCTATAGCTAATTACACAGAATGACATATATTCGTTGTCACTGCTGACTTGTTTACCGCCTACTAACACTTCAGCAGTGCCTGTATGACAACGTTCTATATTGTCATTTGCAATGCAACCTGAGC-TCA-GGC-GTGACTACCCG
GM116	184	5	C3	OR941239.1	FZQ026	MH483944.1	Cylicostephanus longibursatus	2e-71	0.9647	Eukaryota	Metazoa	Nematoda	Chromadorea	Strongylida	Strongylidae	Cylicostephanus	unclassified_Cylicostephanus	CTGATGACAGCGCTTCGTTATCTGATTTGGCTATAGCTAATTACACAAAATGACATATATTCGTTGTCACTGCTGACTTGTTTACCGCCTACTAACACTTCACCAGGGCCTGTATGACAACGTTCTATATTGTCATTTGCAATGCAACCTGAGC-TCAGGCGTGACTACCC
GM117	187	7	C3	OR941240.1	GBA699	KY747448.2	Coronocyclus coronatus	9e-33	1	Eukaryota	Metazoa	Nematoda	Chromadorea	Strongylida	Strongylidae	Coronocyclus	Coronocyclus_coronatus	GTTTACCGCCTACTAACATTTCAGCAGTGCCTGTATGACAACGTTCTATATTGTCATTTGCAATGCAACCTGAGCTCAGGCG
GM118	188	7	C3	OR941241.1	GBA703	JQ906419.1	Cylicocyclus insigne	2e-122	98.81	Eukaryota	Metazoa	Nematoda	Chromadorea	Strongylida	Strongylidae	Cylicocyclus	Cylicocyclus_insigne	TTCTAGAAAAGAAGCATATTGCAACATGTATGTTAGTTGTGTCTTAAGAACAGAAGTGAACGCGTTGTTACTGCTGAAACGTTTAATGCCTGTTAACGTTTCAGTGGAGGCCTGATGACATCGCTTCGTTATCTGATTTGGCTATGGCTAACTACGCAGAATGACATATATTCGTTGTCACTGTTGACTTGTTTACCGCCTACTAACATTTCAGCAGTGCCTGTATGACAACGTTCTATGTTGTCATTTGCAATGCAACCTGAGCTCAGGCG
GM119	189	7	C3	OR941242.1	GBA705	AF447756.1	Cylicocyclus insigne	2e-139	0.9964	Eukaryota	Metazoa	Nematoda	Chromadorea	Strongylida	Strongylidae	Cylicocyclus	Cylicocyclus_insigne	CGCTTGCATTCATTTGCAATCCCCATTCTAGAAAAGAAGCATATTGCAACATGTATGTTAGTTGTGCCTTAAGAACAGAAGTGAACGCGTTGTTACTGCTGAAACATTTAATGCCTGTTAACGTTTCAGTGGAGGCCTGATGACATCGCTTCGTTATCTGATTTGGCTATGGCTAACTACACAGAATGACATATATTCGTTGTCACTGTTGACTTGTTTACCGCCTATTAACATTTCAGCAGTGCCTGTATGACAACGTTCTATATTGTCATTTGCAATGCAACCTGAGCTCAGGCGTGACTACCCGCT
		Key
				No IDTAXA outcome
				Cor. coronatus or Cyl. calicatus
				Genus level only IDTAXA
